# Genome structural variants shape adaptive success of an invasive urban malaria vector *Anopheles stephensi*

**DOI:** 10.1101/2024.07.29.605641

**Authors:** Alejandra Samano, Naveen Kumar, Yi Liao, Farah Ishtiaq, Mahul Chakraborty

## Abstract

Global changes are associated with the emergence of several invasive species. However, the genomic determinants of the adaptive success of an invasive species in a new environment remain poorly understood. Genomic structural variants (SVs), consisting of copy number variants, play an important role in adaptation. SVs often cause large adaptive shifts in ecologically important traits, which makes SVs compelling candidates for driving rapid adaptations to environmental changes, which is critical to invasive success. To address this problem, we investigated the role SVs play in the adaptive success of *Anopheles stephensi*, a primary vector of urban malaria in South Asia and an invasive malaria vector in several South Asian islands and Africa. We collected whole genome sequencing data from 115 mosquitoes from invasive island populations and four locations from mainland India, an ancestral range for the species. We identified 2,988 duplication copy number variants and 16,038 deletions in these strains, with ∼50% overlapping genes. SVs are enriched in genomic regions with signatures of selective sweeps in the mainland and invasive island populations, implying a putative adaptive role of SVs. Nearly all high-frequency SVs, including the candidate adaptive variants, in the invasive island populations are present on the mainland, suggesting a major contribution of existing variation to the success of the island populations. Among the candidate adaptive SVs, three duplications involving toxin-resistance genes evolved, likely due to the widespread application of insecticides in India since the 1950s. We also identify two SVs associated with the adaptation of *An. stephensi* larvae to brackish water in the island and two coastal mainland populations, where the mutations likely originated. Our results suggest that existing SVs play a vital role in the evolutionary success of *An. stephensi* in new environmental conditions.
