## Supplementary Tables 1 and 2 for "Genome structural variants shape adaptive success of an invasive urban malaria vector *Anopheles stephensi*"

### Sheet: SuppTable1
Population	Sample_ID	Coverage
Bangalore	B1	19.69
	B2	22.41
	B3	19.51
	B4	20.36
	B5	17.86
	B6	18.98
	B7	20.38
	B8	20.15
	B9	17.93
	B10	20.24
Mangalore	M1	17.62
	M2	26.15
	M3	16.1
	M5	20.18
	M6	23.03
	M7	19.01
	M8	17.99
	M9	19.13
	M10	21.02
Trivandrum	TVM001_S81	15.33
	TVM002_S82	15.71
	TVM077_S83	16.11
	TVM085_S84	15.78
	TVM102_S86	18.59
	TVM103_S87	17.71
	TVM104_S88	17.82
	TVM105_S89	16.86
	TVM106_S90	16.38
	TVM109_S91	17.5
	TVM111_S93	17.3
	TVM112_S94	17.2
	TVM21AE1_S10	16.54
	TVM25AE1_S11	16.19
	TVM26AE1_S12	23.61
	TVM086_S85	25.16
	TVM110_S92	23.87
	TVM7AE1_S9	24.54
Kochi	C18_3_S95	18.86
	C18_4_S62	17.41
	C66_27_S66	18.6
	C66_8_S63	19
	C67_3_S76	3.68
	C67_4_S77	17.23
	C67_5_S78	19.56
	C82_18_S68	20.42
	C82_31_S69	18.15
	C82_37_S70	16.59
	C82_44_S74	16.91
	C82_48_S75	16.44
	C82_62_S71	16.34
	C82_63_S72	17.21
	C82_64_S73	17.33
	C66 - 19_S64	17.01
	C66 - 20_S65	17.45
	C82_7_S67	18.32
Lakshadweep	AGT0013A_S15	16.52
	AGT0013B_S16	17.2
	L9	19.64
	AGT0013C_S17	17.62
	AGT0013D_S18	16.12
	AGT0091A_S19	16.35
	AGT0091B_S20	16.61
	AGT0091C_S21	17.12
	AGT0091D_S22	17.52
	AGT0091E_S23	18.19
	AGT0091F_S24	17.48
	AGT0091G_S25	16.43
	AND0046A_S1	18.59
	AND0089_S3	18.21
	AND0211_S5	16.54
	AND0278A_S2	17.79
	AND0289_S4	17.12
	AND0301A_S6	17.34
	AND0301B_S7	17.35
	L21	21.95
	KVT0156_S1	23.83
	KVT0186_S4	23.92
	KVT0200_S5	25.61
	KVT0211_S6	24.45
	KVT0221_S7	25.12
	KVT0268A_S8	21.01
	KVT_0268B_S1	24.62
	KVT_0268C_S2	26.34
	KVT_O185_S3	21.11
	KVT0157_S2	21.78
	KVT0158_S3	22.77
	CHT0007C_S35	16.47
	CHT0007D_S36	15.8
	CHT0007E_S37	16.27
	CHT0007F_S38	17.16
	CHT0007G_S39	15.98
	CHT0007H_S26	15.58
	CHT0007I_S27	15.25
	CHT0007J_S28	18.94
	CHT0007A_S33	18.55
	CHT0007B_S34	18.85
	CHT0007K_S29	18.76
	BTR002_S80	16.03
	KIL0314A_S13	16.74
	KIL0315A_S41	18.49
	KIL0314B_S31	18.9
	KIL0314C_S32	16.95
	KIL0314D_S40	16.12
	KIL0315B_S42	16.91
	KIL0315C_S43	17.7
	KIL0315D_S44	17.22
	KIL0340A_S45	17.88
	KLP0003C_S48	18.02
	KLP0003D_S49	15.95
	KLP0003A_S46	16.21
	KLP0003B_S47	16.81
	KLP0003E_S79	15.42
	MCY0093B_S9	17.07
	MCY0038A_S10	17.12
	MCY0093A_S8	17.67

### Sheet: SuppTable2
chrom	start	end	id	validated with long reads?	validated with short reads?
chr2	2942710	2943161	indch20x_DUP00003643	no	yes
chr2	19065071	19066308	indch20x_DUP00006519	yes	yes
chr2	51335582	51346510	indch20x_DUP00014883	yes	yes
chr2	32855325	32901368	indch20x_DUP00010501	yes	yes
chr2	32998856	33029418	indch20x_DUP00010819	yes	yes
chr2	33005393	33034985	indch20x_DUP00010832	yes	yes
chr2	38321910	38333402	indch20x_DUP00013032	yes	yes
chr2	46888638	46892309	indch20x_DUP00014243	yes	yes
chr2	47816178	47816714	indch20x_DUP00014419	yes	yes
chr2	55437483	55438970	indch20x_DUP00015438	yes	yes
chr2	60280581	60281260	indch20x_DUP00015880	yes	no
chr2	60503336	60525498	indch20x_DUP00015905	no	no
chr2	61477206	61479042	indch20x_DUP00016013	yes	yes
chr2	50357528	50362619	indch20x_DUP00014745	yes	yes
chr2	68604040	68610285	indch20x_DUP00016574	yes	yes
chr3	4787226	4788721	indch20x_DUP00019178	yes	yes
chr3	7001402	7006714	indch20x_DUP00019418	yes	no
chr3	10915336	10920968	indch20x_DUP00019944	yes	yes
chr3	11381801	11392069	indch20x_DUP00020016	yes	yes
chr3	16689215	16692393	indch20x_DUP00020757	yes	yes
chr3	20588012	20588472	indch20x_DUP00021453	no	no
chr3	36420685	36438559	indch20x_DUP00024541	no	no
chr3	39544717	39548212	indch20x_DUP00025433	no	yes
chr3	43506849	43508863	indch20x_DUP00026635	yes	yes
chr3	45717853	45729450	indch20x_DUP00027133	yes	no
chr3	48023895	48025938	indch20x_DUP00027629	yes	yes
chr3	48024611	48055562	indch20x_DUP00027632	yes	yes
chr3	49057551	49059076	indch20x_DUP00027836	no	yes
chr3	50007081	50046567	indch20x_DUP00027997	yes	yes
chr3	62386523	62481271	indch20x_DUP00029909	yes	yes
chrX	112424	119961	indch20x_DUP00000013	yes	yes
chrX	2068014	2068737	indch20x_DUP00000180	no	yes
chrX	3505293	3505752	indch20x_DUP00000291	yes	yes
chrX	5471658	5475393	indch20x_DUP00000491	no	no
chrX	5948332	5949257	indch20x_DUP00000556	yes	yes
chrX	11679906	11680310	indch20x_DUP00001397	no	no
chrX	12697101	12697440	indch20x_DUP00001531	no	yes
chrX	12764959	12765311	indch20x_DUP00001541	yes	yes
chrX	15985715	16005307	indch20x_DUP00001960	yes	no
chrX	16381546	16437196	indch20x_DUP00002019	yes	yes
chrX	16409841	16438407	indch20x_DUP00002044	yes	yes
chrX	17533165	17544135	indch20x_DUP00002548	yes	yes
chrX	17958188	18033455	indch20x_DUP00002623	yes	yes
chrX	17968343	17981413	indch20x_DUP00002626	yes	yes
chrX	19991598	19994298	indch20x_DUP00003015	yes	yes
chr2	21611775	21614582	indch20x_DEL00006983	yes	yes
chr2	28247827	28248022	indch20x_DEL00008949	yes	yes
chr2	29867651	29868236	indch20x_DEL00009527	yes	yes
chr2	31238877	31239900	indch20x_DEL00009983	no	no
chr2	34191776	34221863	indch20x_DEL00011655	yes	yes
chr2	39899548	39899742	indch20x_DEL00013273	yes	yes
chr2	50913042	50913432	indch20x_DEL00014834	yes	yes
chr2	51201162	51207518	indch20x_DEL00014867	yes	yes
chr2	52857138	52857354	indch20x_DEL00015066	yes	yes
chr2	58247653	58248207	indch20x_DEL00015699	yes	yes
chr2	61459850	61460171	indch20x_DEL00016012	yes	yes
chr2	61955098	61955293	indch20x_DEL00016068	yes	yes
chr2	85880760	85887098	indch20x_DEL00018141	yes	yes
chr2	91583120	91583230	indch20x_DEL00018603	yes	yes
chr2	91903381	91903660	indch20x_DEL00018633	yes	yes
chr3	25945656	25946041	indch20x_DEL00022312	yes	yes
chr3	28153548	28163515	indch20x_DEL00022682	yes	yes
chr3	37452124	37455596	indch20x_DEL00024816	no	no
chr3	40953638	40954272	indch20x_DEL00025762	yes	yes
chr3	44137862	44144498	indch20x_DEL00026838	yes	yes
chr3	46249414	46252626	indch20x_DEL00027272	yes	yes
chr3	50296899	50303535	indch20x_DEL00028050	yes	yes
chr3	53225628	53226732	indch20x_DEL00028563	yes	yes
chr3	64540538	64541293	indch20x_DEL00030189	yes	yes
chr3	67229418	67233848	indch20x_DEL00030512	yes	yes
chr3	67781134	67781733	indch20x_DEL00030566	yes	yes
chr3	68352374	68358752	indch20x_DEL00030633	yes	yes
chr3	71304744	71311374	indch20x_DEL00030984	yes	yes
chr3	78336754	78337011	indch20x_DEL00031725	yes	yes
chr3	80218578	80224925	indch20x_DEL00031907	yes	yes
chrX	1136158	1136366	indch20x_DEL00000105	yes	yes
chrX	1321278	1321713	indch20x_DEL00000120	yes	yes
chrX	1596971	1598259	indch20x_DEL00000141	yes	yes
chrX	2522818	2524205	indch20x_DEL00000222	yes	yes
chrX	6027699	6028179	indch20x_DEL00000564	yes	yes
chrX	7325382	7326281	indch20x_DEL00000729	yes	yes
chrX	7386586	7386729	indch20x_DEL00000742	yes	yes
chrX	8578345	8578459	indch20x_DEL00000903	yes	yes
chrX	13293653	13294112	indch20x_DEL00001607	yes	yes
chrX	13301037	13301253	indch20x_DEL00001609	yes	yes
chrX	13969470	13984870	indch20x_DEL00001761	yes	yes
chrX	15517918	15518102	indch20x_DEL00001916	yes	yes
chrX	16123313	16123711	indch20x_DEL00001975	yes	yes
chrX	16381854	16437336	indch20x_DEL00002020	no	no
chrX	17516306	17541965	indch20x_DEL00002544	no	no
